# Characterization of the C4 proteins encoded by okra-infecting geminiviruses in India

**DOI:** 10.64898/2026.02.03.703481

**Authors:** Aparna Chodon, Laura Medina-Puche, Hua Wei, Gopal Pandi, Rosa Lozano-Durán

## Abstract

Okra (bhendi) is a widely cultivated food crop in warm regions of the world, with India contributing approximately 60% of global production. However, okra cultivation in India is severely constrained by viral diseases, among which infections caused by the geminiviruses bhendi yellow vein mosaic virus (BYVMV) and okra enation leaf curl virus (OELCuV), in association with their satellites, represent major limitations to crop productivity. In recent years, the geminivirus-encoded C4 protein has emerged as a key pathogenicity determinant in this viral family, with functions that include suppression of multiple layers of plant antiviral defence and induction of disease symptoms. Here, we comparatively characterize the C4 proteins of BYVMV and OELCuV by determining their targeting signals and subcellular localization, and by assessing their ability to induce developmental abnormalities and suppress the cell-to-cell spread of RNA silencing. Our results reveal that the two C4 proteins display distinct subcellular localization patterns, yet both are capable of inducing developmental alterations, likely through different mechanisms, and of suppressing the intercellular spread of RNA silencing, possibly via interaction with a common host factor. Together, these findings suggest that C4 might be a critical virulence factor in okra-infecting geminiviruses and act as a symptom determinant. The C4 proteins encoded by BYVMV and OELCuV therefore emerge as promising targets for the development of antiviral management strategies in okra.
