## Supplementary table 1 for "Characterization of the C4 proteins encoded by okra-infecting geminiviruses in India"

### Sheet: Primers 
Supplementary table 1. Primers used in this work.
Name	Sequence (5'-3')	Purpose
BYVMV C4 Fw	GGGGACAAGTTTGTACAAAAAAGCAGGCTTCATGAAAATGGGGAACCTC	To generate entry vector clones of BYVMV C4 with or without stop codon
BYVMV C4(S) Rv	GGGGACCACTTTGTACAAGAAAGCTGGGTCCTAATTCTTTAAGAACTCTAAGAGC
BYVMV C4(NS) Rv	GGGGACCACTTTGTACAAGAAAGCTGGGTCATTCTTTAAGAACTCTAAGAGC
OELCuV C4 Fw	GGGGACAAGTTTGTACAAAAAAGCAGGCTTCATGCAAATGGGGTATCTCACT	To generate entry vector clones of OELCuV C4 with or without stop codon
OELCuV C4(S) Rv	GGGGACCACTTTGTACAAGAAAGCTGGGTCTCAGTATATTGAGGGCCTGAGC
OELCuV C4(NS) Rv	GGGGACCACTTTGTACAAGAAAGCTGGGTCGTATATTGAGGGCCTGAGC
TLCYnV C4 Fw	GGGGACAAGTTTGTACAAAAAAGCAGGCTTCATGGGTCACTGC	To generate entry vector clones of TLCYnV C4 without stop codon
TLCYnV C4(NS) Rv	GGGGACCACTTTGTACAAGAAAGCTGGGTGGGGCCTCTGC
AtRLD3 Fw	GGGGACAAGTTTGTACAAAAAAGCAGGCTTCATGTCGAGGAACGGACGA	To generate entry vector clones of AtRLD3 without stop codon
AtRLD3(NS) Rv	GGGGACCACTTTGTACAAGAAAGCTGGGTTATGACCCAAGTCTTCACTTCCT
NbSkη Fw	GGGGACAAGTTTGTACAAAAAAGCAGGCTTCATGGCTGATGATAAGGAG	To generate entry vector clones of NbSkη without stop codon
NbSkη(NS) Rv	GGGGACCACTTTGTACAAGAAAGCTGGGTTCGTCATGTCACCGTGGGA
NdeI-BYVMV C4 Fw	TTACATATGATGAAAATGGGGAACCTC	To clone BYVMV C4 in pGADT7 or pGBKT7 vectors
XmaI-BYVMV C4 Rv	TTACCCGGGCTAATTCTTTAAGAACTCTAAGAGC
XmaI-OELCuV C4 Fw	TTACCCGGGATGCAAATGGGGTATCTCACT	To clone OELCuV C4 in pGADT7 or pGBKT7 vectors
NotI-OELCuV C4 Rv	TTAGCGGCCGCTCAGTATATTGAGGGCCTGAGC
XhoI-OELCuV C4 Rv	TTACTCGAGTCAGTATATTGAGGGCCTGAGC
EcoRI-TLCYnV C4 Fw	GGAGGCCAGTGAATTCATGGGTCACTGCATC	To clone TLCYnV C4 in pGADT7 vectors
BamHI-TLCYnV C4 Rv	GAGCTCGATGGATCCTTAGGGCCTCTGCAG
EcoRI-TLCYnV C4 Fw	GGAGGCCGAATTCATGGGTCACTGCATCTC	To clone TLCYnV C4 in pGBKT7 vectors
BamHI-TLCYnV C4 Rv	GGTCGACGGATCCTTAGGGCCTCTGCAGC
PVX-BYVMV C4 Fw	TCGGTCTCTAGGTATGAAAATGGGGAACCTC	To clone BYVMV C4 in pICH31160-PVX
PVX-BYVMV C4 Rv	ATGGTCTCAAAGCCTAATTCTTTAAGAACTCTAAGAGC
PVX-OELCuV C4 Fw	TCGGTCTCTAGGTATGCAAATGGGGTATCTCACT	To clone OELCuV C4 in pICH31160-PVX
PVX-OELCuV C4 Rv	ATGGTCTCAAAGCTCAGTATATTGAGGGCCTGAGC
PVX-eGFP_300bp Fw	TCGGTCTCTAGGTATGGTGAGCAAGGGCGAG	To clone eGFP 300bp fragment in pICH31160-PVX
PVX-eGFP_300bp Rv	ATGGTCTCAAAGCTCAGATGGTGCGCTCCTG
qNbActin Fw	CGGAATCCACGAGACTACATAC	For qRT-PCR detection of N. benthamiana Actin mRNA
qNbActin Rv	GGGAAGCCAAGATAGAGC
qAtActin Fw	CAGTGTCTGGATCGGTGGTT	For qRT-PCR detection of Arabidopsis Actin mRNA
qAtActin Rv	TGAACGATTCCTGGACCTGC
qBYVMV C4 Fw	CGACAAGGACGGAGATACCC	For qRT-PCR detection of BYVMV C4 mRNA
qBYVMV C4 Rv	AGCCTCTGCCTTACTTCCTG
qOELCuV C4 Fw	AGCACATTCCCATCCGAACA	For qRT-PCR detection of OELCuV C4 mRNA
qOELCuV C4 Rv	GCAACCTCCTCTAGCTGATCT
qGFP 5' Fw	GGCAAGCTGACCCTGAAGTT	For qPCR detection of the 5' sequence of GFP
qGFP 5' Rv	CTTCATGTGGTCGGGGTAGC
